# Spatially resolved human kidney multi-omics single cell atlas highlights the key role of the fibrotic microenvironment in kidney disease progression

**DOI:** 10.1101/2022.10.24.513598

**Authors:** Amin Abedini, Jonathan Levinsohn, Konstantin A Klötzer, Bernhard Dumoulin, Ziyuan Ma, Julia Frederick, Poonam Dhillon, Michael S Balzer, Rojesh Shrestha, Hongbo Liu, Steven Vitale, Kishor Devalaraja-Narashimha, Paola Grandi, Tanmoy Bhattacharyya, Erding Hu, Steven S. Pullen, Carine M Boustany-Kari, Paolo Guarnieri, Anil Karihaloo, Daniel Traum, Hanying Yan, Kyle Coleman, Matthew Palmer, Lea Sarov-Blat, Lori Morton, Christopher A. Hunter, Klaus H Kaestner, Mingyao Li, Katalin Susztak

**Affiliations:** Renal, Electrolyte, and Hypertension Division, Department of Medicine, University of Pennsylvania, Perelman School of Medicine, Philadelphia, PA 19104, USA; Institute for Diabetes, Obesity, and Metabolism, University of Pennsylvania, Perelman School of Medicine, Philadelphia, PA 19104, USA; Penn/CHOP Kidney Innovation Center, University of Pennsylvania, Perelman School of Medicine, Philadelphia, PA 19104, USA; Department of Genetics, University of Pennsylvania, Perelman School of Medicine, Philadelphia, PA 19104, USA; Cardiovascular, Renal and Fibrosis Research, Regeneron Pharmaceuticals Inc., Tarrytown, NY 10591, USA; Research and Development, GSK, Cellzome GmbH, Genomic Sciences, GSK, Heidelberg, Germany; Research and Development, GSK, Crescent Drive, Philadelphia, Pennsylvania, USA; Department of Cardiometabolic Diseases Research, Boehringer Ingelheim Pharmaceuticals, Ridgefield, CT, USA; Novo Nordisk Research Center Seattle, Inc., Seattle, USA; Department of Epidemiology and Biostatistics, University of Pennsylvania Perelman School of Medicine, Philadelphia, PA, USA; Department of Pathology and Laboratory Medicine, University of Pennsylvania, Perelman School of Medicine, Philadelphia, Pennsylvania, USA; Department of Pathobiology, University of Pennsylvania School of Veterinary Medicine, Philadelphia, PA, USA

## Abstract

Kidneys possess one of the most intricate three-dimensional cellular structures in the body, yet the spatial and molecular principles of kidney health and disease remain inadequately understood. Here, we have generated high-quality datasets for 81 samples, including single cell (sc), single nuclear (sn), spot level (Visium) and single cell resolution (CosMx) spatial (sp)-RNA expression, and sn open chromatin, capturing cells from healthy, diabetic, and hypertensive diseased human kidneys. By combining the snRNA, snATAC and scRNA sequencing we identify cell types and map these cell types to their locations within the tissue. Unbiased deconvolution of the spatial data identifies 4 distinct spatial microenvironments: glomerular, immune, tubule and fibrotic. We describe the complex, heterogenous cellular and spatial organization of human microenvironments in health and disease. Further, we find that the fibrotic microenvironment spatial gene signature is not only able to molecularly classify human kidneys, but it also offers an improved prognosis prediction compared to traditional histopathological analysis. We provide a comprehensive spatially resolved molecular roadmap of the human kidney and the fibrotic process, demonstrating the clinical utility of spatial transcriptomics.
