## Supplementary material for "Spatially resolved human kidney multi-omics single cell atlas highlights the key role of the fibrotic microenvironment in kidney disease progression": Table S1

### Sheet: Supplementary Table 1
Supplementary Table 1. Demographic and clinical characteristics of the subjects in the study.
ID	Age	Sex	Race	Hypertension	Diabetes Mellitus	eGFR	Fibrosis	Group	Dataset_1	Dataset_2	Dataset_3	Dataset_4
HK1584	59	Female	White	Yes	Yes	57.6099	5	DKD	scRNA-seq
HK1585	69	Female	White	No	No	95.443	5	Control	scRNA-seq
HK1588	57	Female	White	No	No	80.8788	5	Control	scRNA-seq
HK1593	56	Female	White	Yes	No	53.8823	2	HKD	scRNA-seq
HK1594	60	Male	White	Yes	No	58.6782	2	HKD	scRNA-seq
HK1597	88	Male	White	Yes	No	47.391	8	HKD	scRNA-seq
HK1632	56	Female	White	No	Yes	53.8823	10	DKD	scRNA-seq
HK1634	67	Male	White	Yes	Yes	59.6546	5	DKD	scRNA-seq
HK1635	70	Male	White	Yes	Yes	62.7927	15	DKD	scRNA-seq	scRNA-seq
HK1650	77	Female	White	Yes	No	35.9561	5	HKD	scRNA-seq	scRNA-seq
HK1664	53	Female	White	No	No	103.833	0	Control	scRNA-seq	scRNA-seq
HK1770	82	Male	White	Yes	No	33.8426	10	HKD	scRNA-seq
HK1997	71	Male	White	Yes	No	69.4656	0	Control	scRNA-seq
HK2431	52	Male	White	No	No	74.3169	5	Control	snATAC-seq
HK2433	70	Male	White	Yes	No	4.3777	0	HKD	snATAC-seq
HK2450	85	Female	White	No	No	66.43	0	Control	snATAC-seq
HK2451	85	Female	White	No	No	61.9605	0	Control	snATAC-seq	snATAC-seq
HK2478	61	Male	African-American	Yes	Yes	6.54	90	DKD	snATAC-seq	snATAC-seq
HK2479	74	Male	African-American	No	No	78.6296	5	Control	snATAC-seq	snATAC-seq
HK2480	65	Female	White	Yes	No	92.08	2	Control	snATAC-seq	snATAC-seq
HK2481	70	Male	White	Yes	No	58.53	5	HKD	snATAC-seq	snATAC-seq
HK2529	79	Male	White	Yes	Yes	31.3964	60	DKD	Visium
HK2558	77	Male	African-American	Yes	No	51.5913	15	HKD	snRNA-seq
HK2596	60	Male	African-American	Yes	Yes	49.5689	25	DKD	snRNA-seq	snATAC-seq
HK2662	72	Female	White	No	No	65.8965	5	Control	scRNA-seq
HK2663	63	Female	White	Yes	No	73.1512	5	Control	snRNA-seq
HK2671	72	Female	White	No	No	64.0845	5	Control	Visium
HK2711	69	Male	African-American	Yes	No	37.5493	1	HKD	snRNA-seq
HK2713	33	Female	African-American	No	No	68.6162	0	Control	scRNA-seq
HK2739	58	Male	African-American	Yes	No	34.3392	10	HKD	snRNA-seq
HK2770	68	Male	African-American	Yes	No	69.9853	15	HKD	scRNA-seq	snRNA-seq	Visium
HK2774	84	Male	White	Yes	No	59.9971	10	HKD	scRNA-seq	snRNA-seq
HK2833	72	Male	White	Yes	No	60.0501	8	Control	scRNA-seq	snRNA-seq
HK2844	62	Female	African-American	Yes	Yes	27.8109	25	DKD	snRNA-seq	snATAC-seq	Visium	CosMx
HK2852	62	Male	White	Yes	No	65.0954	10	Control	Visium
HK2862	48	Male	White	No	Yes	10.1142	15	DKD	snRNA-seq	snATAC-seq
HK2867	44	Male	White	Yes	No	88.9749	0	Control	scRNA-seq	snRNA-seq	snATAC-seq
HK2868	60	Male	White	Yes	No	51.2993	10	HKD	snRNA-seq
HK2871	47	Female	White	Yes	No	17.605	60	HKD	Visium
HK2873	71	Female	White	Yes	Yes	47.4846	30	DKD	Visium
HK2874	74	Male	White	No	No	61.2	0	Control	Visium
HK2877	33	Female	White	Yes	Yes	16.31	100	DKD	Visium
HK2891	74	Female	African-American	Yes	No	59.7697	5	HKD	scRNA-seq	snRNA-seq
HK2893	37	Male	White	No	No	91.2908	0	Control	scRNA-seq	snRNA-seq	snATAC-seq
HK2895	66	Female	White	No	No	67.7523	5	Control	scRNA-seq
HK2895	66	Female	White	No	No	67.7523	5	Control	snRNA-seq
HK2896	60	Male	African-American	Yes	No	109.483	5	Control	scRNA-seq
HK2898	65	Male	White		No	68.8534	5	Control	snRNA-seq
HK2899	39	Male	Multi-Racial	Yes	No	114.926	2	Control	scRNA-seq	snRNA-seq
HK2923	64	Male	White	No	No	77.31	5	Control	scRNA-seq
HK2924	67	Male	African-American	No	No	81.66	2	Control	scRNA-seq
HK2976	49	Male	African-American	Yes	No	50.655	10	HKD	snRNA-seq
HK3035	62	Male	White	No	Yes	44.8175	15	DKD	Visium
HK3039	24	Male	White	No	No	80.8599	1	Control	CosMx
HK3432	66	Male	White	Yes	No	32.0252	5	HKD	Visium
HK3437	74	Male	White	Yes	Yes	31.1745	2	DKD	Visium
HK3444	80	Female	White	Yes	No	37.7824	25	HKD	Visium
HK3513	90	Male	White	Yes	No	54.0039	2	HKD	Visium
