## Supplementary material for "Spatially resolved human kidney multi-omics single cell atlas highlights the key role of the fibrotic microenvironment in kidney disease progression": Table S2

### Sheet: sc_sn_RNAseq
Supplementary Table 2. QC metrices of the studied snRNA-seq, scRNA-seq, snATAC-seq, and spRNA-seq.
Samples	Types	Estimated Number of Cells	Mean Reads per Cell	Median Genes per Cell	Number of Reads	Valid Barcodes	Sequencing Saturation	Q30 Bases in Barcode	Q30 Bases in RNA Read	Q30 Bases in UMI	Reads Mapped to Genome	Reads Mapped Confidently to Genome	Reads Mapped Confidently to Intergenic Regions	Reads Mapped Confidently to Intronic Regions	Reads Mapped Confidently to Exonic Regions	Reads Mapped Confidently to Transcriptome	Reads Mapped Antisense to Gene	Fraction Reads in Cells	Total Genes Detected
HK1584	SC	4812	9240	488	44467665	0.983	0.547	0.96	0.872	0.958	0.956	0.922	0.047	0.282	0.593	0.556	0.015	0.692	18423
HK1585	SC	3583	13241	682	47443102	0.979	0.462	0.961	0.879	0.959	0.957	0.929	0.081	0.212	0.637	0.603	0.013	0.707	19479
HK1588	SC	6281	9569	436	60106081	0.974	0.629	0.961	0.887	0.959	0.958	0.922	0.062	0.296	0.563	0.524	0.019	0.772	18970
HK1593	SC	2936	25651	630	75312909	0.976	0.785	0.961	0.891	0.96	0.966	0.94	0.09	0.193	0.658	0.619	0.017	0.701	18925
HK1594	SC	3802	16267	605	61847169	0.979	0.736	0.96	0.893	0.958	0.962	0.933	0.06	0.178	0.695	0.657	0.014	0.783	19161
HK1597	SC	8811	5467	373	48177339	0.977	0.43	0.961	0.882	0.959	0.964	0.936	0.064	0.199	0.674	0.632	0.021	0.683	20087
HK1632	SC	6980	6911	699	48245271	0.979	0.465	0.964	0.891	0.962	0.972	0.949	0.055	0.137	0.756	0.713	0.015	0.77	19659
HK1634	SC	7008	6768	466	47433524	0.977	0.605	0.964	0.887	0.962	0.967	0.941	0.078	0.236	0.627	0.587	0.02	0.834	20109
HK1635G	SC	6361	7517	591	47815966	0.984	0.508	0.963	0.878	0.962	0.962	0.892	0.052	0.178	0.663	0.636	0.009	0.767	18843
HK1635T	SC	900	39425	783	35482888	0.983	0.85	0.963	0.872	0.961	0.955	0.911	0.057	0.157	0.696	0.672	0.008	0.559	14149
HK1650G	SC	14709	3139	373	46183615	0.983	0.34	0.964	0.883	0.962	0.961	0.939	0.067	0.18	0.692	0.66	0.011	0.692	19910
HK1650T	SC	4472	10941	375	48930627	0.981	0.672	0.964	0.88	0.962	0.946	0.928	0.079	0.107	0.742	0.717	0.008	0.43	17547
HK1664G	SC	3992	21831	510	87151988	0.983	0.838	0.976	0.933	0.974	0.98	0.955	0.076	0.24	0.639	0.608	0.012	0.741	18342
HK1664T	SC	15944	6067	257	96740009	0.984	0.571	0.976	0.933	0.974	0.981	0.961	0.072	0.124	0.764	0.735	0.011	0.7	20034
HK1770	SC	18498	41648	701	770406651	0.963	0.869	0.963	0.914	0.96	0.928	0.902	0.054	0.258	0.59	0.558	0.012	0.851	23383
HK1997	SC	14813	7829	530	115977545	0.972	0.504	0.954	0.82	0.956	0.943	0.924	0.059	0.263	0.602	0.566	0.011	0.783	21127
HK2558	SN	18868	33064	3040	623847407	0.977	0.574	0.964	0.946	0.962	0.929	0.868	0.09	0.579	0.199	0.651	0.111	0.919	29991
HK2596	SN	14431	14569	1081	210250758	0.897	0.297	0.972	0.949	0.967	0.913	0.803	0.061	0.561	0.181	0.404	0.329	0.566	27998
HK2662	SC	68507	1218	17	83501942	0.977	0.323	0.933	0.895	0.888	0.972	0.953	0.269	0.015	0.669	0.621	0.025	0.888	16260
HK2663	SN	14108	53838	1199	759550786	0.958	0.619	0.956	0.943	0.956	0.923	0.495	0.105	0.257	0.134	0.327	0.056	0.467	29871
HK2711	SN	23668	20214	2035	478428764	0.964	0.367	0.92	0.826	0.909	0.883	0.783	0.079	0.486	0.218	0.53	0.167	0.664	32312
HK2713	SC	2627	23877	223	62727379	0.978	0.899	0.926	0.832	0.881	0.74	0.663	0.071	0.061	0.531	0.494	0.008	0.633	16750
HK2739	SN	22127	12471	1525	275947029	0.961	0.299	0.971	0.958	0.966	0.881	0.753	0.08	0.457	0.215	0.555	0.105	0.626	28516
HK2770	SN	16323	56962	1351	929783306	0.958	0.668	0.963	0.928	0.959	0.522	0.415	0.073	0.228	0.114	0.303	0.032	0.705	28898
HK2770	SC	19342	45718	543	884275873	0.973	0.616	0.967	0.956	0.966	0.944	0.851	0.212	0.099	0.54	0.506	0.02	0.533	25619
HK2774	SN	25177	27321	1809	687863055	0.954	0.399	0.963	0.94	0.961	0.721	0.622	0.099	0.4	0.123	0.368	0.147	0.725	31712
HK2774	SC	6913	115588	1946	799060895	0.975	0.754	0.962	0.948	0.961	0.947	0.844	0.106	0.242	0.496	0.462	0.017	0.766	24956
HK2833	SN	16890	63595	1311	1074126791	0.966	0.799	0.964	0.945	0.963	0.741	0.552	0.082	0.266	0.205	0.428	0.033	0.606	29052
HK2833	SC	3535	247688	371	875578647	0.964	0.955	0.962	0.952	0.962	0.965	0.709	0.198	0.101	0.41	0.368	0.028	0.728	20168
HK2844	SN	13620	20426	1270	278208667	0.943	0.399	0.966	0.92	0.962	0.866	0.612	0.082	0.362	0.168	0.449	0.071	0.529	27412
HK2862	SN	13778	18184	800	250533617	0.948	0.717	0.971	0.957	0.967	0.888	0.751	0.075	0.443	0.233	0.504	0.162	0.545	27062
HK2867	SN	14814	61456	2595	910404231	0.958	0.597	0.964	0.947	0.963	0.945	0.678	0.097	0.377	0.204	0.464	0.106	0.605	29211
HK2867	SC	17545	46621	169	817961411	0.962	0.842	0.967	0.949	0.965	0.959	0.835	0.237	0.091	0.507	0.466	0.031	0.503	22140
HK2868	SN	19567	42411	1676	829856847	0.96	0.564	0.964	0.948	0.963	0.88	0.591	0.077	0.341	0.173	0.431	0.073	0.5	29958
HK2891	SN	13658	59347	1910	810558672	0.966	0.639	0.965	0.957	0.964	0.932	0.654	0.096	0.343	0.215	0.489	0.058	0.531	29433
HK2891	SC	16722	49079	1072	820695779	0.978	0.69	0.967	0.95	0.966	0.973	0.911	0.138	0.154	0.618	0.584	0.017	0.706	25808
HK2893	SN	17700	52281	1607	925369500	0.905	0.657	0.963	0.948	0.962	0.942	0.627	0.108	0.34	0.179	0.418	0.09	0.539	29345
HK2893	SC	28252	30319	358	856561012	0.955	0.543	0.967	0.953	0.966	0.982	0.894	0.265	0.061	0.568	0.52	0.033	0.566	24589
HK2895	SN	20237	36108	1669	730708318	0.964	0.581	0.966	0.955	0.965	0.92	0.67	0.099	0.383	0.189	0.502	0.058	0.57	29043
HK2895	SC	18008	43419	885	781895342	0.966	0.616	0.966	0.953	0.964	0.962	0.808	0.192	0.045	0.572	0.53	0.022	0.687	23945
HK2896	SC	15797	54974	409	868429278	0.957	0.784	0.966	0.952	0.964	0.969	0.805	0.213	0.041	0.551	0.497	0.037	0.573	22284
HK2898	SN	16940	15435	1303	261476199	0.949	0.393	0.965	0.916	0.962	0.865	0.697	0.103	0.387	0.206	0.522	0.059	0.559	28305
HK2899	SN	7283	10567	398	76956841	0.927	0.376	0.963	0.896	0.959	0.754	0.4	0.098	0.177	0.126	0.269	0.027	0.441	25287
HK2899	SC	10339	71077	70	734867592	0.96	0.98	0.968	0.96	0.966	0.969	0.739	0.247	0.077	0.415	0.388	0.016	0.632	17236
HK2923	SC	23362	10389	211	242706666	0.951	0.5	0.969	0.924	0.965	0.889	0.841	0.136	0.054	0.651	0.556	0.048	0.625	21608
HK2924	SC	35459	8361	127	296485800	0.941	0.347	0.969	0.921	0.965	0.892	0.809	0.249	0.039	0.521	0.436	0.04	0.648	21730
HK2976	SN	25465	22082	159	562326437	0.958	0.585	0.915	0.816	0.902	0.806	0.178	0.084	0.059	0.035	0.065	0.028	0.471	31316

### Sheet: ATAC-seq
Supplementary Table 2. QC metrices of the studied snRNA-seq, scRNA-seq, snATAC-seq, and spRNA-seq.
Sample ID	Genome	Pipeline version	Estimated number of cells	Confidently mapped read pairs	Estimated bulk library complexity	Fraction of genome in peaks	Fraction of high-quality fragments in cells	Fraction of high-quality fragments overlapping TSS	Fraction of high-quality fragments overlapping peaks	Fraction of transposition events in peaks in cells	Fragments flanking a single nucleosome	Fragments in nucleosome-free regions	Mean raw read pairs per cell	Median high-quality fragments per cell	Non-nuclear read pairs	Number of peaks	Percent duplicates	Q30 bases in barcode	Q30 bases in read 1	Q30 bases in read 2	Q30 bases in sample index i1	Sequenced read pairs	Sequencing saturation	TSS enrichment score	Unmapped read pairs	Valid barcodes
HK2431_ATAC	GRCh38	cellranger-atac-2.0.0	9497	0.8805	6.42924e+08	0.0599	0.6838	0.2827	0.508	0.4891	0.3096	0.6629	65845.3	19966	0.0386	205410	0.3608	0.9018	0.9188	0.866	0.9118	625332342	0.5012	6.8833	0.0114	0.9657
HK2433_ATAC	GRCh38	cellranger-atac-2.0.0	6788	0.8953	304870873	0.0684	0.6421	0.3248	0.6131	0.599	0.2845	0.6937	64597.6	14721.5	0.0324	226100	0.4825	0.8897	0.9147	0.8592	0.9148	438488694	0.6124	8.6411	0.0162	0.9609
HK2450_1_ATAC	GRCh38	cellranger-atac-2.0.0	3957	0.8989	2.55054e+08	0.0373	0.6181	0.2871	0.4492	0.4223	0.397	0.4797	30356.2	10723	0.0373	133125	0.2144	0.8943	0.9434	0.9311	0.9274	120119324	0.3103	6.2146	0.0082	0.9784
HK2451_1_ATAC	GRCh38	cellranger-atac-2.0.0	10337	0.8933	3.35588e+08	0.0457	0.7027	0.3016	0.5098	0.4881	0.325	0.5887	12422.6	4568	0.0622	161040	0.1711	0.9023	0.9397	0.9366	0.9265	128411966	0.2566	7.5963	0.0075	0.9791
HK2451_2_ATAC	GRCh38	cellranger-atac-2.0.0	10908	0.8967	3.18308e+08	0.0441	0.7378	0.2996	0.5082	0.4826	0.3337	0.5461	10537.2	4082.5	0.0616	157255	0.1626	0.8982	0.9449	0.934	0.9081	114939687	0.2457	7.4031	0.0074	0.9787
HK2478_1_ATAC	GRCh38	cellranger-atac-2.0.0	6100	0.8906	1.97838e+08	0.0339	0.5169	0.2809	0.4245	0.4025	0.2955	0.593	13996.5	3969.5	0.0113	119702	0.1925	0.8977	0.9476	0.9287	0.9012	85378835	0.2978	6.0609	0.0084	0.9772
HK2478_2_ATAC	GRCh38	cellranger-atac-2.0.0	5836	0.8908	1.85421e+08	0.0337	0.5007	0.2878	0.435	0.4171	0.2927	0.6311	12811.6	3646	0.0098	116723	0.1823	0.9004	0.9427	0.9371	0.9244	74768751	0.2829	6.448	0.0073	0.9786
HK2479_1_ATAC	GRCh38	cellranger-atac-2.0.0	13105	0.9072	208109007	0.0469	0.7483	0.3194	0.5593	0.5371	0.3404	0.597	5587.8	2506	0.0324	164158	0.1651	0.9023	0.9468	0.9362	0.9094	73228054	0.2501	7.4564	0.007	0.9778
HK2479_2_ATAC	GRCh38	cellranger-atac-2.0.0	12613	0.9076	2.21924e+08	0.0493	0.777	0.3216	0.5722	0.5489	0.3443	0.5908	6934.39	3125	0.0329	172976	0.1804	0.8996	0.9419	0.9367	0.9168	87463417	0.2752	7.4503	0.007	0.9788
HK2480_1_ATAC	GRCh38	cellranger-atac-2.0.0	2249	0.8899	7.49331e+07	0.038	0.7305	0.3246	0.5047	0.4764	0.3605	0.5252	39521.1	11017	0.0116	135484	0.4258	0.8993	0.9438	0.936	0.9186	88882981	0.5831	6.9842	0.0266	0.9786
HK2480_2_ATAC	GRCh38	cellranger-atac-2.0.0	2529	0.8996	7.61248e+07	0.0371	0.7383	0.3271	0.507	0.4752	0.3682	0.4955	32167.3	9415	0.0143	133129	0.402	0.899	0.9429	0.9337	0.9136	81351195	0.552	6.9332	0.0181	0.9794
HK2481_1_ATAC	GRCh38	cellranger-atac-2.0.0	10649	0.9109	5.3754e+08	0.0673	0.8694	0.3349	0.6004	0.5666	0.3256	0.5599	40215.3	15598	0.0062	246171	0.3341	0.8537	0.9255	0.908	0.8773	428252986	0.4603	7.616	0.0112	0.9638
HK2481_2_ATAC	GRCh38	cellranger-atac-2.0.0	11685	0.9137	4.62429e+08	0.0665	0.8714	0.3383	0.6014	0.5687	0.3212	0.5667	30716.6	11320	0.0047	242321	0.3297	0.8548	0.924	0.9123	0.8521	358922958	0.4538	7.7887	0.0106	0.964
HK2596_ATAC	GRCh38	cellranger-atac-2.0.0	605	0.847	5.24495e+07	0.0326	0.5908	0.2149	0.3048	0.2898	0.305	0.6032	821509	38999	0.1355	116364	0.8525	0.9315	0.9654	0.9623	0.9295	497013157	0.9544	6.3984	0.0056	0.9735
HK2844_ATAC	GRCh38	cellranger-atac-2.0.0	1881	0.8698	4.15806e+08	0.0247	0.3673	0.2347	0.2605	0.2376	0.3264	0.5308	248902	42510	0.0153	90931	0.4024	0.9237	0.9654	0.9507	0.9275	468184633	0.5538	3.8694	0.0071	0.9704
HK2862_ATAC	GRCh38	cellranger-atac-2.0.0	4636	0.8901	6.55273e+08	0.0467	0.7456	0.2846	0.4451	0.4121	0.3426	0.5081	135923	43349	0.0458	171378	0.3579	0.9221	0.9652	0.9527	0.9292	630137586	0.5029	5.714	0.0055	0.9714
HK2867_ATAC	GRCh38	cellranger-atac-2.0.0	8396	0.8477	4.37716e+08	0.0484	0.7812	0.2823	0.4602	0.4287	0.3951	0.4709	57866.8	16833.5	0.2547	176058	0.2994	0.9262	0.9648	0.9557	0.9248	485850001	0.4373	6.4543	0.0052	0.9711
HK2893_ATAC	GRCh38	cellranger-atac-2.0.0	1863	0.8675	4.27296e+08	0.0311	0.4223	0.2566	0.3343	0.3095	0.3647	0.5126	218041	45722	0.0198	114488	0.3512	0.9192	0.9647	0.9509	0.9275	406209862	0.5034	4.2967	0.0065	0.9704

### Sheet: Visium
Supplementary Table 2. QC metrices of the studied snRNA-seq, scRNA-seq, snATAC-seq, and spRNA-seq.
Sample ID	Number of Spots Under Tissue	Number of Reads	Mean Reads per Spot	Mean Reads Under Tissue per Spot	Fraction of Spots Under Tissue	Median Genes per Spot	Median UMI Counts per Spot	Valid Barcodes	Valid UMIs	Sequencing Saturation	Q30 Bases in Barcode	Q30 Bases in Probe Read	Q30 Bases in UMI	Reads Mapped to Probe Set	Reads Mapped Confidently to Probe Set	Fraction Reads in Spots Under Tissue	Median Panel Genes per Spot	Median Panel UMI Counts per Spot	Genes Detected	Reads Mapped Confidently to the Filtered Probe Set	Number of Panel Genes	Number of Panel Genes >= 10 UMIs
HK2671_ST	2013	54805391	27225.7	21757.6	0.403245	1429	2203	0.898731	0.999912	0.855734	0.944426	0.643702	0.898207	0.818678	0.795447	0.952181	1292	1865	16145	0.676875	17943	13158
HK2770_ST	1736	58020148	33421.7	29606.8	0.347756	3940	9402.5	0.954034	0.999914	0.575738	0.94397	0.627455	0.894023	0.918701	0.892975	0.951033	3608.5	7850	16417	0.741225	17943	14308
HK2844_ST	2453	59066603	24079.3	22284.2	0.491386	4140	9025	0.965507	0.999918	0.562286	0.945197	0.615683	0.894444	0.951719	0.937924	0.969078	3811	7585	17211	0.783502	17943	14707
HK2871_ST	2404	85473494	35554.7	31668.1	0.481571	2334	4157	0.98022	0.999528	0.865741	0.926929	0.610314	0.893505	0.981868	0.974684	0.911787	2119.5	3278	16828	0.777158	17943	13836
HK2852_ST	2262	94070055	41587.1	37859.2	0.453125	5153	13304	0.947976	0.999512	0.611039	0.933302	0.635912	0.901072	0.92755	0.910087	0.971677	4748	10984	16730	0.74749	17943	14668
HK2873_ST	1411	82751794	58647.6	44606.4	0.282652	2520	4319	0.937278	0.999508	0.876605	0.930263	0.632254	0.898176	0.910591	0.896034	0.838047	2299	3457	16715	0.726455	17943	13706
HK3035_ST	2027	138478556	68317	61968.1	0.40605	4787	11381	0.983071	0.999554	0.771251	0.928574	0.60862	0.894645	0.984327	0.950968	0.931347	4408	9229	17365	0.785669	17943	14836
HK3513_ST_V1	3759	81699877	21734.5	20578.3	0.753005	2819	4899	0.984013	0.999925	0.717151	0.95139	0.60904	0.903134	0.988939	0.983082	0.962403	2583	4212	16910	0.850922	17943	14385
HK3432_ST_V1	3028	107212397	35407	31908.6	0.606571	3103	5233	0.982145	0.999896	0.808116	0.949083	0.595721	0.901466	0.986918	0.982378	0.918064	2855	4511	16823	0.848511	17943	14370
HK3444_ST_V1	3198	103377494	32325.7	29514.5	0.640625	2676	4714.5	0.980727	0.99992	0.804193	0.950695	0.602405	0.902751	0.97767	0.969621	0.931598	2445.5	4027	16748	0.827365	17943	14307
HK3437_ST_V1	3903	105989945	27156	26309.7	0.781851	1519	2088	0.984844	0.999923	0.324139	0.94779	0.593198	0.899999	0.974546	0.141462	0.955422	1382	1796	16302	0.121881	17943	13695
HK2529_ST	2971	88620556	29828.5	29142.9	0.595152	920	1251	0.985498	0.999546	0.940722	0.95348	0.5963	0.906878	0.992032	0.983243	0.992355	826	1011	16526	0.801401	17943	13365
HK2877_ST	2962	89769336	30307	29687.2	0.593349	1049	2018	0.98561	0.999572	0.92161	0.952172	0.593355	0.904871	0.987615	0.981085	0.994155	938.5	1536.5	15676	0.752432	17943	12950
HK2874_ST	3027	101922491	33671.1	32642.2	0.60637	1441	2072	0.981957	0.999785	0.927229	0.940249	0.588433	0.913027	0.982763	0.976453	0.987681	1306	1700	15614	0.800866	17943	13393
