## Supplementary material for "Spatially resolved human kidney multi-omics single cell atlas highlights the key role of the fibrotic microenvironment in kidney disease progression": Table S12

### Sheet: Sheet1
Supplementary Table 12. Microenvironment specific genes.
GME	IME	TME	FME
NPHS2	IGHM	SLC12A1	CFH
PODXL	IGLC3	UMOD	LAP3
FGF1	IGHG3	AQP2	TMEM176A
CLIC5	CXCR4	ATP1B1	SLC7A2
CDKN1C	JCHAIN	ALDOB	HSPB6
IGFBP5	IGHG1	MIOX	ITGA3
PTGDS	CD37	PCK1	LAMP2
PLA2R1	DEPRECATED-ENSG00000211890	GPX3	TMEM98
HTRA1	LAPTM5	GSTA1	TNFRSF12A
NES	PTGDS	FBP1	USH1C
SPOCK2	IGLC1	HPD	GTF2IRD1
VEGFA	DEPRECATED-ENSG00000211772	PDZK1IP1	SCIN
DEPRECATED-ENSG00000152377	CD74	ASS1	PROM1
SLC9A3R2	LSP1	APOE	MGST1
SYNE1	LTB	CMBL	NFIX
TCF21	CORO1A	KNG1	IL32
PLAT	CCL19	DEFB1	PKD1
CRIM1	C3	SLC25A5	CD9
SRGAP2B	HLA-DPB1	PPP1R1A	NISCH
NPHS1	TXNIP	GATM	STAB1
ITGA3	IGHV3-35	CNDP2	FMO1
IGFBP2	HLA-DRA	CGNL1	MRC2
PTPRO	IGKC	SLC22A8	NME2
ALS2CL	CD79A	FXYD2	PLAUR
BCAM	TSC22D3	DEPRECATED-ENSG00000172005	DCN
IL1RL1	LYZ	SLC13A3	TYROBP
NPNT	LIMD2	CDH16	SEMA3B
FLT1	SMAP2	FXYD4	LTF
NDNF	FCMR	KHK	MVP
ZDHHC6	IKZF1	PDZK1	CLK1
EHD3	TRBC2	HSD11B2	GPRC5A
ARRDC4	DEPP1	LDHB	IGF1
LIMS2	HLA-DPA1	DPEP1	PHLDB1
SYNPO	IGKV3OR2-268	AZGP1	SNAI2
DEPRECATED-ENSG00000113578	IL7R	SUCLG1	CD74
PTPRB	HLA-DQA1	PEBP1	FHL1
PCOLCE2	ZFP36L2	MAL	EHD2
DDN	ARHGAP45	CLCNKA	TYMP
SEMA5A	CCN1	ATP1A1	VIM
WT1	TRBC1	PRAP1	RNASET2
ARMH4	CD52	CYB5A	CD44
COL4A3	CCL21	SHMT1	GRN
SMAD6	STK17B	ECHS1	MAP2K3
TNNT2	B2M	SLC5A12	TMSB10
NRGN	DDIT4	BHMT2	VCL
TSPAN2	IRF8	SLC34A1	TIMP2
SPOCK1	RAC2	SLC16A9	VCAN
EMCN	TRIM22	MT1G	CDH1
KDR	ARHGEF1	SMIM24	TNC
ST6GALNAC3	TRAC	CYP4A11	CAPG
FAM89A	AKNA	G6PC	KITLG
KLK6	PTPRC	OGDHL	LTBP1
CLDN5	HIST1H2BK	ADI1	ELN
TPPP3	CIITA	FABP1	CLPTM1L
PLCE1	WIPF1	SLC9A3	DKK3
ATP10A	DCN	ATP5IF1	HERPUD1
SEMA3G	CD69	ACAT1	HOMER3
NPR1	CD44	AMN	CYBA
TGFBR2	TMSB4X	RBP5	USP36
MME	PABPC1	ACSF2	IL17RB
TIMP3	POU2AF1	SLC6A19	GDI2
TGFBR3	CLEC2D	NAT8	PRDM1
PDLIM2	DEPRECATED-ENSG00000211685	KCNJ16	PPP1R12A
SRGAP2C	LCP1	CXCL14	SLC2A3
AIF1	MPEG1	ANPEP	YBX3
CCN2	RNASET2	HAGH	GPC1
FOXC1	IGHV3-30	SLC22A2	CTSA
IFI27	EVL	SLC2A4RG	CNN2
PLPP1	IGKV1D-12	LRP2	SBNO2
POSTN	PIK3IP1	GABARAPL1	MYLK
RIPOR1	SLA	EFHD1	TLE2
SPARC	HCLS1	HPN	TBC1D1
VAMP5	ISG20	TMBIM6	ACSM2B
RAMP3	CD53	BSG	PFKP
F2R	RIPOR2	COX6A1	KLF6
NFASC	NIBAN3	EPHX2	TRAM1
HLA-E	TMSB10	ALDH3A2	TNFRSF1A
PLPP3	BIRC3	SOD1	PKM
F3	HIST1H2BG	ATP5F1B	ROCK1
BST2	FAU	ITM2B	RASSF1
PDGFRB	CCL5	ACSM2B	ACSL4
EFNB1	HLA-DMB	METTL7A	LAPTM4A
INF2	GMFG	ALDH1L1	BCL3
CD34	JAK3	SDHA	ATP1B3
MXRA8	MS4A1	ACADM	FSTL3
UACA	THEMIS2	SLC3A2	PABPC1
ADGRF5	IGHD	SLC5A3	WDR1
PEA15	IL2RG	BBOX1	LMCD1
DACH1	ITGB2	MTRNR2L12	CYBRD1
GAS1	SEPTIN1	BHMT	ACTN1
ARHGEF3	RGS1	SLC22A6	LIMS2
MTSS1	IGHA1	AIF1L	ACADVL
GIMAP8	CTSS	TFCP2L1	MRVI1
MYH9	SELL	TMEM37	FERMT2
CLEC3B	FXYD5	COX8A	ST6GAL1
MGAT5	DGKA	SLC7A8	NOTCH3
GPSM1	BANK1	SLC36A2	CA12
NEBL	TRAF5	BDH2	NTN4
ITM2B	PRDM1	ACAA2	ENO1
LMO2	WDFY4	SERPINA5	FNDC3B
ITGB3	HLA-DOA	LRPAP1	FOSL2
IFITM3	ATP2A3	EPCAM	ACTB
TMEM204	HIST1H1D	BEX3	ANKRD13A
EPAS1	ARHGAP4	PBLD	MCAM
TP53I11	ARHGAP25	DIO1	GPC4
PECAM1	PTPN6	CYFIP2	CTTNBP2
ROBO4	ARHGAP9	TMEM72	NFKB2
ARHGAP23	RASGRP2	AQP1	PPP1R12B
ARRDC2	PTPRCAP	AFM	IL4R
RRAS	STK4	VDAC1	FGFR1
NQO1	IL16	CA12	FBLN1
RAMP2	CD3D	PATJ	ITM2A
VTI1A	ACAP1	PCK2	RUNX1T1
ENG	ITGA4	QDPR	TNS1
NDRG2	IGLC2	DPYS	PTPRC
TJP1	DUSP2	SAT2	STK17B
AFAP1L2	CD3E	PRXL2A	LRP2
MYL9	TBC1D10C	FN3K	SLC13A1
CDH5	DEPRECATED-ENSG00000211892	UGT2B7	SMARCD3
SBSPON	IGKV4-1	DHRS4	BZW1
KANK3	ALOX5	ACO2	COBLL1
CAPN2	TMC6	DCXR	SMAP2
ICAM2	GPSM3	PIPOX	GSTP1
DYSF	ANKRD44	PALM3	COL16A1
APOD	FYB1	ETFB	CD59
BGN	STK10	AHCY	ABCB1
SHANK3	GLIPR1	MACROD1	B4GALT1
MAP1B	IGLV3-1	CHCHD10	PPP1R15A
MYO1E	IGHG2	NDUFB7	FTL
S100A6	RCSD1	BAG1	MMP2
TRIB2	SERPINB9	CDHR5	ADD1
IGFBP7	PARVG	ALDH4A1	LTBP4
ITGB8	PLEK	CTSH	ICAM1
SH3BGRL2	KLHL6	AFMID	LYZ
ACVRL1	MZB1	CLCN5	LAMB1
TSPAN7	CYTH4	ATP5PF	SEL1L3
TPM2	HLA-F	ATP5F1A	CCDC80
TNS2	UBA52	NDUFV1	EZR
ITGB5	SIPA1	ATP6V1A	MYL6
LGALS1	HLA-E	COX5A	MFSD11
APBB2	DOCK8	UGT1A4	SORBS1
VASN	SEPTIN6	APLP2	CREM
ESAM	FGD2	DNPH1	FKBP5
INMT	CD4	GOLM1	ACOT7
SEMA3B	NFKBIA	AGMAT	NRP1
GNG11	SMCHD1	PAQR5	GADD45B
B2M	LTF	PTH1R	DERL3
IFITM2	UCP2	PRR13	GGT5
ITGAV	TPT1	ANK2	LGALS2
SORT1	HIST1H3D	NDUFA2	LGALS1
ENPEP	PREX1	CAT	DDX17
WFS1	FKBP5	PRODH2	XBP1
GRASP	VIM	SLC17A1	TIMP3
CASKIN2	IER5	SCNN1G	SUN2
MYO1C	SERPINF1	GPD1	CYB5R3
CLEC14A	CASP1	AK4	MIOX
SLC48A1	SAMHD1	AKR7A3	APOL1
EFCAB13	FCGR2B	TSPAN33	MYH9
ST6GALNAC6	ETS1	ATP5F1C	HIF1A
TM4SF1	HLA-B	HGD	NFKBIA
SLCO2A1	DENND2D	C11orf54	PLTP
NPDC1	SEL1L3	MPC2	PROCR
NEDD9	PDCD4	SNURF	NKAIN4
KLF7	SERPINE1	AK2	MYL9
CD81	BTN3A2	PTGR1	CST3
MYO1B	PTK2B	CUBN	WFDC2
DLC1	CD163	ASAH1	ZNF516
A2M	TENT5C	IDH2	SMCHD1
MAP3K6	IFI16	IMPA2	CHRDL1
CTNNBIP1	KLF2	VAV3	PLS3
CLIP4	SPOCK2	PAH	PIM2
CAVIN1	DCK	GSTM3	TIMP1
SLC44A2	SKAP1	SLC6A13	ARMCX3
SEC14L1	ACTB	DEPRECATED-ENSG00000198203	KLF5
KLF2	FNBP1	HSPD1	RGCC
DAG1	SOCS1	QPRT	TSC22D1
PARVA	EEF1B2	SULT1C2	MAPK3
ITGB1	MYC	MT1X	SLC7A6
TMSB4X	ARHGDIB	EPS8L2	HCFC1R1
CSRP1	CYBB	HSPA2	WFDC1
ACTN4	SPI1	MTURN	CRISPLD2
TINAGL1	CSK	TPI1	EEF2K
SH3BP5	ERN1	ECH1	EHD4
RAPGEF3	MCM5	NDUFS6	TJP1
FRZB	PDE7A	ALAD	CPQ
CX3CL1	CD40	SLC43A2	CALB1
APOL1	ZFP36L1	CA2	LAPTM4B
MPP5	ARL4C	SLC25A4	NDRG1
CRIP2	TIMP1	HSPE1	EEF1D
FGD5	CRLF3	UQCRC1	BNIP3L
IL6ST	MT2A	CYP4V2	DMPK
ID1	TAP1	ALDH6A1	PLD3
AGRN	CTSK	AURKAIP1	NUMBL
VIM	SERTAD2	UGT1A9	CD79A
APP	EFHD2	AGXT2	PTPRS
SPATA13	SLFN5	GRHPR	CYTH2
CAVIN2	HLA-DMA	MAP7	PPP2R1A
LAMB2	SRGN	RIDA	LSR
ETS2	PFN1	NPR3	HPN
SGK1	GRK2	PAX2	NAMPT
FERMT2	ITM2A	ALDH2	ITGB8
CTDSPL	DUSP5	PTGER3	PTN
EHD2	NOP53	SEPHS2	CAV2
VWA1	CHMP7	TTC38	CAV1
DHRS3	SLCO2B1	RAP1GAP	MET
C1orf115	CYTH1	ATP5PD	CPED1
LAMA5	COTL1	BICDL1	HSPB1
DCN	ACTG1	SLC4A1	CYP3A5
TMEM98	C1R	NDUFC1	PCOLCE
PTPN12	PHLDA1	ACAA1	SERPINE1
IFI6	PLEKHO1	SLC37A4	SFRP4
ARHGEF17	HIST1H2BN	HIBADH	RARRES2
FXYD6	CCDC91	GTF3C6	TMEM176B
PTPRG	SEMA4D	SLC4A4	AEBP1
PLXND1	NCOA3	44987	OGN
GAS6	IGHG4	TMEM106A	ECM2
BMPR2	HIST1H2AD	LGR4	ENG
FAT1	PARP8	ECHDC2	NPDC1
ANXA1	TNK2	PPARGC1A	PTGDS
HLA-B	H1FX	AQP3	ZFAND5
ARHGEF12	CEBPD	DEPRECATED-ENSG00000158296	PDLIM1
GATA3	SYK	SLC22A12	GATA3
ANXA2	RGS10	LGMN	RASSF4
CFH	TCIRG1	SLC17A3	CXCL12
LGALS3BP	FAM53B	CALB1	PLEKHA1
FKBP5	ATM	HIST1H4C	ACTA2
NPR3	NFKB2	CHCHD2	SH3PXD2A
SULF2	GIMAP5	ARL6IP1	HOXB6
DPYSL2	MS4A6A	ACY1	PFN1
CD151	RASA2	FMO1	RASD1
ADIRF	UBD	SLC12A3	LGALS3BP
ETS1	CYBC1	AKR1B1	CCL2
HIPK2	EHBP1L1	COX5B	HNF1B
COL4A4	PSMB10	AKR1A1	COL1A1
LIFR	HECA	UBXN6	VAT1
PBX1	RHOF	H1F0	ABCC3
AHNAK	BTG1	ALB	LUC7L3
CBX7	RIN3	SFRP1	WSB1
PTH1R	MS4A7	CTSB	SLC9A3R1
S1PR3	C1S		TBC1D9
QKI	NNMT		CPE
TSC22D1	CYBA		SOD3
HLA-A	CDKN1B		SLC2A9
ANO6	TAP2		CRYAB
SPTBN1	EMP3		CTSC
TSPAN4	ADA2		ZBTB16
CALM2	CNPY3		HSPA8
PPP2CB	JUNB		MS4A6A
WARS	HIST1H2AE		TMEM109
EIF3M	TXNDC5		ARHGEF17
DEPRECATED-ENSG00000142192	CCND3		CD81
TCEAL6	UNC93B1		POU2AF1
SERPINB6	IL4R		VWF
GNAS	GLUL		PPFIBP1
SPTAN1	AL136454.1		CORO1C
LEPROT	C1QC		KRT18
LBH	TFEB		CDKN1B
PLEC	TBC1D1		SCNN1A
COX17	MAN2B1		MGP
HBA2	CARD8		RASAL1
TLN1	PRDM2		ARHGDIB
RASA4B	NR4A1		SLC38A1
AQP1	F13A1		GAPDH
NFE2L1	DUSP1		CHPT1
ARGLU1	HIST1H4A		C12orf57
LRP10	HMGB2		PRKAB1
S100A2	C1QB		COL12A1
	PARP1		NCOA7
	ARPC1B		SOD2
	BCL2		FHL5
	SEPTIN9		PTP4A1
	CEBPB		SLC22A2
	ZCCHC7		QKI
	ZFAND5		SRF
	DBNL		LAMA4
	C7		CLIC5
	XBP1		C7
	FOXP1		HBEGF
	CBLB		SPARC
	PNRC1		HAVCR1
	CFH		CDH6
	FBL		SUB1
	CDC42SE1		SLC12A7
	NPIPB4		WWC1
	CCN2		DPYSL3
	CYP1B1		PDGFRB
	GYPC		ATP6V0E1
	GGA2		BCL6
	SH3BGRL3		NPHP3
	SVEP1		AMOTL2
	ICAM1		NIT2
	SH3TC1		HES1
	SOD2		GNAI2
	UBE2L6		CBLB
	CDC42SE2		ABTB1
	EIF4B		PLSCR4
	NABP1		CISH
	EHD1		SSR3
	TGFB1		ITGB6
	HIST2H2AB		SPTBN1
	CD68		FN1
	ADM		IGFBP2
	PPP1R9B		IGFBP5
	ANXA6		IL1R1
	EEF1G		FHL2
	LRCH4		ID2
	HLA-A		EPAS1
	TBC1D9		NFE2L2
	RAPGEF1		PRRX1
	ARAP1		ERRFI1
	VOPP1		RAP1A
	THBS1		SFPQ
	ARPC2		RHOU
	TBC1D22A		MEF2D
	JUN		C1orf21
	HIST1H4E		IVNS1ABP
	HIST1H1C		RGS2
	WNK1		OLFML3
	IRF1		ETV3
	OGT		TXNIP
	PGGHG		ID3
	MT1M		AKR1A1
	HMGN2		TSPAN1
	GPCPD1		SLC19A2
	CSF1R		CNN3
	HIST1H2BD		F3
	KLF6		ESYT2
	NAP1L1		CTSD
	ARL6IP5		NRP2
	SUN2		PLAGL1
	PTPN1		SGK1
	TYROBP		MYL12B
	PPP2R5C		FOXO3
	HERPUD1		SPP1
	S100A4		CCNI
	CFL1		RARRES1
	MDM4		CCND2
	GNAI2		ELL2
	TOMM7		GDA
	CST3		KLF9
	BST2		TJP2
	CCNL1		C1orf198
	HIST1H1E		PTBP3
	PFDN5		SET
	MARCKS		PHF19
	SSR4		NR4A3
	FBLN1		LTBP2
	TAPBP		YPEL5
	FOS		EPCAM
	SELENOP		DUSP1
	EGR1		CYSTM1
	KCTD12		KIAA1217
	RBM3		MRC1
	SRRM2		TGFBI
	ACTR3		EGR1
	CDK5RAP3		SERP1
	LUM		CLU
	NACA		SORBS3
	PLTP		PDLIM2
	CDV3		RDH10
	ARPC3		FABP3
	OGA		TNFSF10
	NPIPB7		CPXM2
	RNASE1		CXCR4
	HIST2H2BF		FMOD
	UPK3BL2		ANXA11
			INHBA
			FKBP9
			CLTA
			CALD1
			PLAU
			SRGN
			BICC1
			MED13L
			PRDX4
			GIPC1
			NR4A1
			LRP1
			SLC12A4
			SLPI
			SDC4
			PTGIS
			STX16
			PMEPA1
			PEPD
			F13A1
			SLC17A1
			UNC5CL
			CDKN1A
			SOX4
			MYRF
			AHNAK
			MT1G
			MT2A
			SOX9
			GGA3
			PPP1R12C
			PPDPF
			PAX8
			C3
			FOSB
			VASP
			CD93
			DSTN
			ID1
			KLC1
			UBA2
			RRAS
			IFI6
			AIF1L
			COX7C
			UBR4
			KLF2
			MACF1
			FGL2
			ZFP36
			YWHAH
			A4GALT
			CDC42EP1
			MYO1B
			SNRPN
			ISLR
			PALLD
			RNASE1
			CDKN1C
			SAT1
			CNN1
			BST2
			ACTN4
			ARPC1B
			GDF15
			JUND
			OLFM1
			COL5A1
			LAMA5
			SLC6A8
			AKAP12
			SYNE1
			SH3BGRL
			CAP1
			SH3BP5
			RFTN1
			PDLIM4
			ACLY
			DIAPH1
			MAP1B
			CHSY1
			LGALS3
			DNAJB1
			TRIM22
			RAMP1
			SERPINF1
			H3F3B
			ZRANB2
			KDM6B
			MATN2
			NES
			RAB25
			BHMT2
			MYH10
			MPRIP
			POSTN
			TPT1
			TCEAL4
			MYH11
			BTG1
			LYVE1
			MICAL2
			BHLHE40
			MEIS2
			LAMTOR5
			NOTCH2
			FKBP11
			SLC38A2
			LDHA
			EMP1
			RERG
			PDGFRA
			COL4A2
			ARGLU1
			ANXA1
			UGT2A3
			TES
			NT5E
			CD63
			ITGA7
			KRT7
			GLUL
			LAMC1
			ITM2C
			FLNB
			ITM2B
			GPNMB
			TTYH3
			TRA2B
			SKIL
			BIN1
			HS6ST1
			GYPC
			TXN
			KLF4
			ALDOB
			MYC
			TLN1
			HMGA1
			IER3
			TLR2
			FCHSD2
			SLCO2B1
			NUMA1
			SYTL2
			LRRC32
			SULF1
			TMPRSS4
			MMP7
			YAP1
			FXYD6
			FXYD2
			THBS1
			ADCY3
			CYP1B1
			ACTR2
			SLC3A1
			EMILIN1
			DUSP5
			AOX1
			NAB1
			ANXA3
			ENPEP
			GABARAPL1
			RBP5
			PHLDA1
			DUSP6
			LUM
			MBNL2
			JDP2
			FBLN5
			FGF7
			TSPAN3
			TPM1
			MFGE8
			SLC5A2
			TGFB1I1
			CDH11
			KSR1
			TOB1
			ABCA8
			GATA6
			IGFBP4
			FKBP10
			NFIC
			IFITM3
			COL6A1
			COL6A2
			APP
			SLC47A1
			RCN3
			EPHA2
			SH3BGRL3
			HSPG2
			TINAGL1
			CD53
			RGS5
			MCL1
			CTSK
			CERS2
			ATP8B2
			RAB13
			S100A8
			EPHX1
			RHOB
			CALM2
			MEIS1
			NAT8
			RBMS3
			ITGA9
			NFKBIZ
			COL8A1
			BOC
			LPP
			SLIT2
			OCIAD2
			ANK2
			USP53
			SFRP2
			PIK3R1
			CXCL14
			DCDC2
			TNFRSF21
			PNRC1
			RSPO3
			SLC22A3
			IGFBP3
			MSN
			OGT
			RBMX
			MFHAS1
			TACC1
			MAL2
			NFIB
			PLIN2
			NTRK2
			UGCG
			SNX30
			STOM
			GSN
			LCN2
			ADIRF
			ADM
			TNKS1BP1
			GLYAT
			SERPING1
			SERPINH1
			ST14
			ESAM
			MPZL2
			TAGLN
			ITGB1
			FXYD4
			PRSS23
			CRIM1
			UBC
			PLBD2
			CCDC3
			ASAP2
			HSPB8
			SPOCK1
			GUCY1A2
			ZFP36L2
			SPARCL1
			MBNL1
			GJA1
			FARP1
			SLC16A12
			DAB2
			HNRNPU
			NR4A2
			LPCAT1
			PTPRD
			THY1
			NRGN
			ABI3BP
			UCHL1
			LONRF1
			ENAH
			PDLIM3
			SORBS2
			ADAMTS1
			KLF10
			MARCKS
			MARVELD1
			RHOC
			DBI
			VSIG4
			FZD7
			DEPTOR
			TSPAN7
			EEF1A1
			AIFM1
			RBPMS
			MMP14
			TSC22D3
			KCNJ15
			ETS2
			SLC34A2
			SKI
			WASF2
			TAGLN2
			DUSP23
			NBL1
			ADAMTS4
			CSRP1
			C1QC
			RCAN1
			RUNX1
			PTMS
			BTG2
			C1R
			ALDH4A1
			SPON2
			ZYX
			CSTB
			ITGB2
			FTCD
			S100A1
			LMNA
			IER2
			LY6E
			PTGER1
			SQSTM1
			MGAT4B
			COX7A1
			ITGA5
			GRASP
			TNFSF13
			EIF4A1
			PDZK1IP1
			FBLIM1
			DHRS3
			LAPTM5
			MXRA8
			MEGF6
			NFIA
			NEXN
			VCAM1
			ARPC5
			PEA15
			OLFML2B
			ATF3
			PIGR
			FRZB
			SGPP2
			PDLIM5
			CTSS
			RNF149
			S100A11
			S100A9
			PBXIP1
			CLDN1
			COL6A3
			ATP1A1
			FSTL1
			LMOD1
			ELF3
			IGFBP7
			TGFBR2
			STT3B
			NFASC
			ALB
			ADAMTS9
			CCNL1
			SLMAP
			PCOLCE2
			TTC14
			CLEC3B
			HEYL
			TKT
			NPY1R
			ITGA2
			CITED2
			TRA2A
			COL1A2
			DLC1
			SBSPON
			YWHAZ
			CTHRC1
			GEM
			PSIP1
			NFIL3
			ALDH1A1
			SVEP1
			CLDN3
			AQP3
			CLDN2
			ZCCHC24
			ARF6
			DDX21
			NSMF
			ABTB2
			HTRA1
			AMN
			SPINT1
			FBN1
			CKB
			ILK
			MFAP4
			WEE1
			SEC11C
			NDEL1
			CDH16
			NNMT
			ANPEP
			SCNN1G
			NAB2
			MS4A7
			SMAD3
			FAM102A
			UGT1A6
			TBC1D2B
			IGF2
			TPM4
			GPX4
			MIDN
			TUBA1A
			TUBA1C
			AQP2
			AXL
			LENG8
			PPP1R14A
			SPINT2
			C19orf33
			EEF2
			IGFBP6
			CDK2AP2
			SRRM2
			FTH1
			LTBP3
			DDIT4
			IRF2BP2
			FILIP1L
			TNXB
			SERINC2
			COL3A1
			STAT3
			ADAM9
			PKIG
			ATOH8
			HNRNPH1
			PARM1
			EFNA1
			NPIPB3
			NPR1
			SDC2
			PLEKHA2
			CLIC4
			ZEB2
			HINT1
			ANTXR1
			MT1B
			CNBP
			MT1E
			TM4SF1
			CHD3
			UBB
			FOS
			GPRC5C
			KRT8
			CD14
			MZB1
			PFKFB3
			RASA4B
			AKAP13
			MTSS1
			PKHD1
			JUNB
			TMEM37
			HOPX
			GATM
			ANGPTL7
			PRNP
			SYNPO
			MAL
			LAMB2
			SERF1A
			CYCS
			ISG20
			ID4
			CEBPB
			TPSAB1
			CSDC2
			RCAN2
			SYNPO2
			PDE3A
			CCL19
			MYD88
			BNC2
			SLC2A14
			TRIB1
			C1QB
			C1QA
			EHBP1L1
			PPP1R14B
			SNX33
			JUP
			RNF213
			NET1
			SPTBN2
			C1QTNF1
			CTSF
			PODN
			PDZK1
			DES
			MARCKSL1
			ARHGAP1
			CLTB
			NR2F1
			TOMM5
			A2M
			TUBB6
			NUPR1
			BASP1
			METRNL
			MUC20
			FIBIN
			EPS8L2
			HIC1
			PAWR
			TGIF1
			CD163
			JUN
			PNPLA2
			CD151
			POLR2L
			HNRNPA0
			ADAMTSL1
			PLEC
			GALNT11
			SHISA3
			DTX3
			MAF
			ERN1
			KCTD12
			THBD
			PER1
			CALR
			VWA1
			CDC42EP4
			MYADM
			CITED4
			GAS1
			SLC47A2
			PPA1
			SSR4
			NPM1
			RAP2B
			SIAH2
			RELL1
			CLDN7
			LDOC1
			FAM153B
			UBE2E2
			C1S
			BGN
			MXRA7
			CSF1R
			NDN
			TSKU
			ANXA2
			CRIP2
			COL18A1
			C11orf54
			EWSR1
			SPNS2
			SLC8A1
			GAS6
			DAZAP2
			UPP1
			ACSM2A
			SMTN
			ACTG1
			CRELD2
			TSPYL2
			HIST2H2AC
			TACSTD2
			SLIT3
			CSF1
			PTP4A3
			PROS1
			SOCS3
			TMEM173
			ATL3
			WT1
			MAFF
			SEMA4B
			CIB1
			IFITM2
			TNFAIP2
			MUC1
			PRKG1
			NR2F2
			P4HB
			PBX1
			ZFP36L1
			NPIPB4
			ATP6V0C
			IFITM1
			THBS2
			ARAP1
			NAP1L1
			MT1X
			FNBP1
			BCAM
			C11orf96
			COL4A1
			PTMA
			THSD4
			COL14A1
			ARL4C
			AGRN
			HES4
			PLSCR1
			HBA2
			S100A16
			PRELP
			APOD
			LITAF
			CLDN4
			PCDH18
			S100A14
			SPATS2L
			S100A4
			TUBB
			PPIA
			PTPN1
			NCOR2
			ADH1B
			S100A2
			PDLIM7
			FLNA
			ANXA4
			ANXA6
			PCBP2
			SERPINA1
			KANK2
			SVIL
			SLC22A5
			ADARB1
			MAP3K5
			PDGFA
			MFAP5
			CDC42SE1
			SPTAN1
			PARVA
			S100A10
			HOXC6
			CFD
			MYO1C
			HIST1H2BK
			S100A6
			MPZL1
			CD2AP
			FKBP1C
			UBL5
			PIM3
			ASPH
			MT1F
			TPM2
			HIST1H4E
			PLN
			DDX39B
			CALM1
			PNP
			CES1
			R3HDM4
			L1CAM
			TGM2
			PJA2
			INF2
			TCEAL6
			HLA-DOA
			HLA-DMA
			HLA-DRA
			SLC44A4
			HSPA1B
			HSPA1A
			HLA-C
			DDR1
			ZNF783
			ZBTB10
			MT1H
			MT1M
			CFI
			TMSB4X
			SERF1B
			HBA1
			HLA-A
			GPX3
			IGKC
			IGKV4-1
			IGLV6-57
			IGLV3-1
			IGLC1
			IGLC2
			IGLC3
			IGHG4
			IGHG2
			IGHA1
			IGHG1
			IGHG3
			IGHM
			IGHJ6
			IGHV3-11
			IGHV3-30
			IGHV3-35
			GSTM2
			LEPROT
			LBH
			PPP1CB
			S1PR3
			CLIC1
			DDAH2
			UBD
			ITGA1
			TAX1BP3
			TSPAN4
			NPIPA8
			DDX3X
			IFI30
			CEBPD
			HBD
			HLA-DPB1
			C4B
			ARHGAP23
			HLA-DPA1
			TAPBP
			IGKV3OR2-268
			HLA-B
			C12orf75
			TXNDC5
			IGKV1D-12
			INMT
			PLEKHO2
			AMACR
			EIF6
			NBPF15
			C4A
			HBB
			NAIP
			CCDC71L
			EEF1G
			PPIAL4A
			RNASE4
			FXYD1
			MTRNR2L12
			TRABD2B
			EGLN2
			MUSTN1
