## Supplementary material for "Spatially resolved human kidney multi-omics single cell atlas highlights the key role of the fibrotic microenvironment in kidney disease progression": Table S13

### Sheet: Supplementary Table 13
Supplementary Table 13. Clinical characteristics of the 245 tubule bulk RNA-seq cohorts

### Sheet: Summary
	Values
Age	61.54 (11.88)
Male	192 (83.5%)
DM	85 (34.7 %)
HTN	165 (67.3%)
AA	38 (15.5 %)
eGFR_Baseline	72 (20.52)
eGFR_Last	59.03 (23.65)
Fibrosis	4.44 (3.26)
eGFR_Slope	(-9.26)(20.77)
Event	30 (12.2%)
Follow Up Time (years)	2.62 (1.66)
Values are shown as mean (SD)

### Sheet: Cluster_Analysis
Variables	N = 33	N = 94	N = 118	P
Age	63.33 ± 11.59	62.49 ± 11.26	60.29 ± 12.4	0.26
Male (%)	0.667	0.7021	0.4745	0.002
AA (%)	0.061	0.117	0.212	0.03
HTN (%)	0.667	0.7021	0.652	0.78
DM (%)	0.424	0.33	0.339	0.59
eGFR Baseline (ml/min/1.73 m^2)	70.57 ± 18.28	73.18 ± 19.95	71.45 ± 21.65	0.75
eGFR Follow Up (ml/min/1.73 m^2)	54.42 ± 25.12	58.06 ± 21.63	61.1 ± 24.71	0.31
eGFR Slope (ml/min/1.73 m^2)	-23.5 ± 40.61	-9.4 ± 17.35	-6.6 ± 13.38	0.01
Fibrosis (%)	4.82 ± 3.41	4.64 ± 3.44	4.19 ± 3.08	0.47
Follow Up Time (years)	2.1 ± 1.62	2.87 ± 1.48	2.56 ± 1.78	0.06
